# LiveCellMiner: A New Tool to Analyze Mitotic Progression

**DOI:** 10.1101/2021.11.17.469067

**Authors:** Daniel Moreno-Andrés, Anuk Bhattacharyya, Anja Scheufen, Johannes Stegmaier

## Abstract

Live-cell imaging has become state of the art to accurately identify the nature of mitotic and cell cycle defects. Low- and high-throughput microscopy setups have yield huge data amounts of cells recorded in different experimental and pathological conditions. Tailored semi-automated and automated image analysis approaches allow the analysis of high-content screening data sets, saving time and avoiding bias. However, they were mostly designed for very specific experimental setups, which restricts their flexibility and usability. The general need for dedicated experiment-specific user-annotated training sets and experiment-specific user-defined segmentation parameters remains a major bottleneck for fully automating the analysis process. In this work we present LiveCellMiner, a highly flexible open-source software tool to automatically extract, analyze and visualize both aggregated and time-resolved image features with potential biological relevance. The software tool allows analysis across high-content data sets obtained in different platforms, in a quantitative and unbiased manner. As proof of principle application, we analyze here the dynamic chromatin and tubulin cytoskeleton features in human cells passing through mitosis highlighting the versatile and flexible potential of this tool set.
