## Supplementary material for "LiveCellMiner: A New Tool to Analyze Mitotic Progression": Table S5

### Sheet: Figure 4
Figure	Feature	Microscope	Control	Oligo	P-Value	Sign. (alpha = 0.05)?	Test
Figure 4F	IP to MA (min)	Widefield (NikonXLight, 10x, 0.65µm/px)	Scrambled	PP2A	3.9559e-313	1	Wilcoxon
Figure 4F	IP to MA (min)	Confocal (LSM5L, 10x, 0.656µm/px)	Scrambled	PP2A	5.2141e-61	1	Wilcoxon
Figure 4F	IP to MA (min)	Confocal (LSM710, 20x, 0.415µm/px)	Scrambled	PP2A	1.2195e-91	1	Wilcoxon
Figure 4G	Mean Angle Diff. (°)	Widefield (NikonXLight, 10x, 0.65µm/px)	Scrambled	PP2A	2.5368e-78	1	Wilcoxon
Figure 4G	Mean Angle Diff. (°)	Confocal (LSM5L, 10x, 0.656µm/px)	Scrambled	PP2A	9.6735e-28	1	Wilcoxon
Figure 4G	Mean Angle Diff. (°)	Confocal (LSM710, 20x, 0.415µm/px)	Scrambled	PP2A	5.4019e-15	1	Wilcoxon

### Sheet: Figure 5
Figure	Feature	Microscope	Control	Oligo	P-Value	Sign. (alpha = 0.05)?	Test
Figure 5H	IP to MA (min)	Widefield (NikonXLight, 10x, 0.65µm/px)	Scrambled	LSD1-1	0	1	Kruskal-Wallis	Tukey-Kramer for multiple comparison correction
Figure 5H	IP to MA (min)	Widefield (NikonXLight, 10x, 0.65µm/px)	Scrambled	LSD1-2	3.10294e-21	1	Kruskal-Wallis	Tukey-Kramer for multiple comparison correction
Figure 5H	IP to MA (min)	Widefield (NikonXLight, 10x, 0.65µm/px)	Scrambled	PP2A	0	1	Kruskal-Wallis	Tukey-Kramer for multiple comparison correction
Figure 5I	Mean Angle Diff. (°)	Widefield (NikonXLight, 10x, 0.65µm/px)	Scrambled	LSD1-1	0.789372	0	Kruskal-Wallis	Tukey-Kramer for multiple comparison correction
Figure 5I	Mean Angle Diff. (°)	Widefield (NikonXLight, 10x, 0.65µm/px)	Scrambled	LSD1-2	0.980904	0	Kruskal-Wallis	Tukey-Kramer for multiple comparison correction
Figure 5I	Mean Angle Diff. (°)	Widefield (NikonXLight, 10x, 0.65µm/px)	Scrambled	PP2A	0	1	Kruskal-Wallis	Tukey-Kramer for multiple comparison correction
Figure 5N	IP to MA (min)	Confocal (LSM5L, 20x, 0.328µm/px)	Scrambled	RecQL4-1	9.41393e-07	1	Kruskal-Wallis	Tukey-Kramer for multiple comparison correction
Figure 5N	IP to MA (min)	Confocal (LSM5L, 20x, 0.328µm/px)	Scrambled	RecQL4-2	0	1	Kruskal-Wallis	Tukey-Kramer for multiple comparison correction
Figure 5N	IP to MA (min)	Confocal (LSM5L, 20x, 0.328µm/px)	Scrambled	RecQL4-3	0	1	Kruskal-Wallis	Tukey-Kramer for multiple comparison correction
Figure 5O	Mean Angle Diff. (°)	Confocal (LSM5L, 20x, 0.328µm/px)	Scrambled	RecQL4-1	0.000321308	1	Kruskal-Wallis	Tukey-Kramer for multiple comparison correction
Figure 5O	Mean Angle Diff. (°)	Confocal (LSM5L, 20x, 0.328µm/px)	Scrambled	RecQL4-2	0.918349	0	Kruskal-Wallis	Tukey-Kramer for multiple comparison correction
Figure 5O	Mean Angle Diff. (°)	Confocal (LSM5L, 20x, 0.328µm/px)	Scrambled	RecQL4-3	0.803429	0	Kruskal-Wallis	Tukey-Kramer for multiple comparison correction

### Sheet: Figure S4
Figure	Feature	Microscope	Control	Oligo	P-Value	Sign. (alpha = 0.05)?	Test	Notes
Figure S4A	IP to MA (min)	Widefield (NikonXLight, 10x, 0.65µm/px)	Scrambled	VPS72	0	1	Kruskal-Wallis	Combined different repeats, Tukey-Kramer for multiple comparison correction
Figure S4A	IP to MA (min)	Widefield (NikonXLight, 10x, 0.65µm/px)	Scrambled	Ino80	0	1	Kruskal-Wallis	Combined different repeats, Tukey-Kramer for multiple comparison correction
Figure S4A	IP to MA (min)	Widefield (NikonXLight, 10x, 0.65µm/px)	Scrambled	SRCAP	0	1	Kruskal-Wallis	Combined different repeats, Tukey-Kramer for multiple comparison correction
Figure S4A	IP to MA (min)	Widefield (NikonXLight, 10x, 0.65µm/px)	Scrambled	EP400	0	1	Kruskal-Wallis	Combined different repeats, Tukey-Kramer for multiple comparison correction
Figure S4A	IP to MA (min)	Widefield (NikonXLight, 10x, 0.65µm/px)	Scrambled	H2A.V	0	1	Kruskal-Wallis	Combined different repeats, Tukey-Kramer for multiple comparison correction
Figure S4A	IP to MA (min)	Widefield (NikonXLight, 10x, 0.65µm/px)	Scrambled	H2AZ	0	1	Kruskal-Wallis	Combined different repeats, Tukey-Kramer for multiple comparison correction
Figure S4A	IP to MA (min)	Widefield (NikonXLight, 10x, 0.65µm/px)	Scrambled	H2AZ.V&1	0	1	Kruskal-Wallis	Combined different repeats, Tukey-Kramer for multiple comparison correction
Figure S4A	IP to MA (min)	Widefield (NikonXLight, 10x, 0.65µm/px)	Scrambled	PP2A	0	1	Kruskal-Wallis	Combined different repeats, Tukey-Kramer for multiple comparison correction
Figure S4B	Area 21 min after MA (µm^2)	Widefield (NikonXLight, 10x, 0.65µm/px)	Scrambled	VPS72	0	1	Kruskal-Wallis	Combined different repeats, Tukey-Kramer for multiple comparison correction
Figure S4B	Area 21 min after MA (µm^2)	Widefield (NikonXLight, 10x, 0.65µm/px)	Scrambled	Ino80	0	1	Kruskal-Wallis	Combined different repeats, Tukey-Kramer for multiple comparison correction
Figure S4B	Area 21 min after MA (µm^2)	Widefield (NikonXLight, 10x, 0.65µm/px)	Scrambled	SRCAP	0	1	Kruskal-Wallis	Combined different repeats, Tukey-Kramer for multiple comparison correction
Figure S4B	Area 21 min after MA (µm^2)	Widefield (NikonXLight, 10x, 0.65µm/px)	Scrambled	EP400	3.54627e-10	1	Kruskal-Wallis	Combined different repeats, Tukey-Kramer for multiple comparison correction
Figure S4B	Area 21 min after MA (µm^2)	Widefield (NikonXLight, 10x, 0.65µm/px)	Scrambled	H2A.V	0.999394	0	Kruskal-Wallis	Combined different repeats, Tukey-Kramer for multiple comparison correction
Figure S4B	Area 21 min after MA (µm^2)	Widefield (NikonXLight, 10x, 0.65µm/px)	Scrambled	H2AZ	0.000104015	1	Kruskal-Wallis	Combined different repeats, Tukey-Kramer for multiple comparison correction
Figure S4B	Area 21 min after MA (µm^2)	Widefield (NikonXLight, 10x, 0.65µm/px)	Scrambled	H2AZ.V&1	3.31787e-13	1	Kruskal-Wallis	Combined different repeats, Tukey-Kramer for multiple comparison correction
Figure S4B	Area 21 min after MA (µm^2)	Widefield (NikonXLight, 10x, 0.65µm/px)	Scrambled	PP2A	0	1	Kruskal-Wallis	Combined different repeats, Tukey-Kramer for multiple comparison correction
Figure S4C	Area 42 min after MA (µm^2)	Widefield (NikonXLight, 10x, 0.65µm/px)	Scrambled	VPS72	0	1	Kruskal-Wallis	Combined different repeats, Tukey-Kramer for multiple comparison correction
Figure S4C	Area 42 min after MA (µm^2)	Widefield (NikonXLight, 10x, 0.65µm/px)	Scrambled	Ino80	0	1	Kruskal-Wallis	Combined different repeats, Tukey-Kramer for multiple comparison correction
Figure S4C	Area 42 min after MA (µm^2)	Widefield (NikonXLight, 10x, 0.65µm/px)	Scrambled	SRCAP	0	1	Kruskal-Wallis	Combined different repeats, Tukey-Kramer for multiple comparison correction
Figure S4C	Area 42 min after MA (µm^2)	Widefield (NikonXLight, 10x, 0.65µm/px)	Scrambled	EP400	1.05774e-15	1	Kruskal-Wallis	Combined different repeats, Tukey-Kramer for multiple comparison correction
Figure S4C	Area 42 min after MA (µm^2)	Widefield (NikonXLight, 10x, 0.65µm/px)	Scrambled	H2A.V	0.987543	0	Kruskal-Wallis	Combined different repeats, Tukey-Kramer for multiple comparison correction
Figure S4C	Area 42 min after MA (µm^2)	Widefield (NikonXLight, 10x, 0.65µm/px)	Scrambled	H2AZ	0.0175005	1	Kruskal-Wallis	Combined different repeats, Tukey-Kramer for multiple comparison correction
Figure S4C	Area 42 min after MA (µm^2)	Widefield (NikonXLight, 10x, 0.65µm/px)	Scrambled	H2AZ.V&1	2.6997e-07	1	Kruskal-Wallis	Combined different repeats, Tukey-Kramer for multiple comparison correction
Figure S4C	Area 42 min after MA (µm^2)	Widefield (NikonXLight, 10x, 0.65µm/px)	Scrambled	PP2A	0	1	Kruskal-Wallis	Combined different repeats, Tukey-Kramer for multiple comparison correction
Figure S4D	Area Rec. 21 min after MA (%)	Widefield (NikonXLight, 10x, 0.65µm/px)	Scrambled	VPS72	0	1	Kruskal-Wallis	Combined different repeats, Tukey-Kramer for multiple comparison correction
Figure S4D	Area Rec. 21 min after MA (%)	Widefield (NikonXLight, 10x, 0.65µm/px)	Scrambled	Ino80	0.0258053	1	Kruskal-Wallis	Combined different repeats, Tukey-Kramer for multiple comparison correction
Figure S4D	Area Rec. 21 min after MA (%)	Widefield (NikonXLight, 10x, 0.65µm/px)	Scrambled	SRCAP	1.65057e-15	1	Kruskal-Wallis	Combined different repeats, Tukey-Kramer for multiple comparison correction
Figure S4D	Area Rec. 21 min after MA (%)	Widefield (NikonXLight, 10x, 0.65µm/px)	Scrambled	EP400	1	0	Kruskal-Wallis	Combined different repeats, Tukey-Kramer for multiple comparison correction
Figure S4D	Area Rec. 21 min after MA (%)	Widefield (NikonXLight, 10x, 0.65µm/px)	Scrambled	H2A.V	4.87069e-11	1	Kruskal-Wallis	Combined different repeats, Tukey-Kramer for multiple comparison correction
Figure S4D	Area Rec. 21 min after MA (%)	Widefield (NikonXLight, 10x, 0.65µm/px)	Scrambled	H2AZ	8.82316e-15	1	Kruskal-Wallis	Combined different repeats, Tukey-Kramer for multiple comparison correction
Figure S4D	Area Rec. 21 min after MA (%)	Widefield (NikonXLight, 10x, 0.65µm/px)	Scrambled	H2AZ.V&1	1.91403e-13	1	Kruskal-Wallis	Combined different repeats, Tukey-Kramer for multiple comparison correction
Figure S4D	Area Rec. 21 min after MA (%)	Widefield (NikonXLight, 10x, 0.65µm/px)	Scrambled	PP2A	0	1	Kruskal-Wallis	Combined different repeats, Tukey-Kramer for multiple comparison correction
Figure S4E	Area Rec. 42 min after MA (%)	Widefield (NikonXLight, 10x, 0.65µm/px)	Scrambled	VPS72	1	0	Kruskal-Wallis	Combined different repeats, Tukey-Kramer for multiple comparison correction
Figure S4E	Area Rec. 42 min after MA (%)	Widefield (NikonXLight, 10x, 0.65µm/px)	Scrambled	Ino80	0	1	Kruskal-Wallis	Combined different repeats, Tukey-Kramer for multiple comparison correction
Figure S4E	Area Rec. 42 min after MA (%)	Widefield (NikonXLight, 10x, 0.65µm/px)	Scrambled	SRCAP	0	1	Kruskal-Wallis	Combined different repeats, Tukey-Kramer for multiple comparison correction
Figure S4E	Area Rec. 42 min after MA (%)	Widefield (NikonXLight, 10x, 0.65µm/px)	Scrambled	EP400	0.0386854	1	Kruskal-Wallis	Combined different repeats, Tukey-Kramer for multiple comparison correction
Figure S4E	Area Rec. 42 min after MA (%)	Widefield (NikonXLight, 10x, 0.65µm/px)	Scrambled	H2A.V	0	1	Kruskal-Wallis	Combined different repeats, Tukey-Kramer for multiple comparison correction
Figure S4E	Area Rec. 42 min after MA (%)	Widefield (NikonXLight, 10x, 0.65µm/px)	Scrambled	H2AZ	8.95882e-14	1	Kruskal-Wallis	Combined different repeats, Tukey-Kramer for multiple comparison correction
Figure S4E	Area Rec. 42 min after MA (%)	Widefield (NikonXLight, 10x, 0.65µm/px)	Scrambled	H2AZ.V&1	9.83398e-12	1	Kruskal-Wallis	Combined different repeats, Tukey-Kramer for multiple comparison correction
Figure S4E	Area Rec. 42 min after MA (%)	Widefield (NikonXLight, 10x, 0.65µm/px)	Scrambled	PP2A	0	1	Kruskal-Wallis	Combined different repeats, Tukey-Kramer for multiple comparison correction
Figure S4F	Int. Rec. 60 min after MA (%)	Widefield (NikonXLight, 10x, 0.65µm/px)	Scrambled	VPS72	6.06902e-09	1	Kruskal-Wallis	Combined different repeats, Tukey-Kramer for multiple comparison correction
Figure S4F	Int. Rec. 60 min after MA (%)	Widefield (NikonXLight, 10x, 0.65µm/px)	Scrambled	Ino80	0	1	Kruskal-Wallis	Combined different repeats, Tukey-Kramer for multiple comparison correction
Figure S4F	Int. Rec. 60 min after MA (%)	Widefield (NikonXLight, 10x, 0.65µm/px)	Scrambled	SRCAP	0	1	Kruskal-Wallis	Combined different repeats, Tukey-Kramer for multiple comparison correction
Figure S4F	Int. Rec. 60 min after MA (%)	Widefield (NikonXLight, 10x, 0.65µm/px)	Scrambled	EP400	9.76841e-07	1	Kruskal-Wallis	Combined different repeats, Tukey-Kramer for multiple comparison correction
Figure S4F	Int. Rec. 60 min after MA (%)	Widefield (NikonXLight, 10x, 0.65µm/px)	Scrambled	H2A.V	3.81868e-12	1	Kruskal-Wallis	Combined different repeats, Tukey-Kramer for multiple comparison correction
Figure S4F	Int. Rec. 60 min after MA (%)	Widefield (NikonXLight, 10x, 0.65µm/px)	Scrambled	H2AZ	0.0112059	1	Kruskal-Wallis	Combined different repeats, Tukey-Kramer for multiple comparison correction
Figure S4F	Int. Rec. 60 min after MA (%)	Widefield (NikonXLight, 10x, 0.65µm/px)	Scrambled	H2AZ.V&1	0.328409	0	Kruskal-Wallis	Combined different repeats, Tukey-Kramer for multiple comparison correction
Figure S4F	Int. Rec. 60 min after MA (%)	Widefield (NikonXLight, 10x, 0.65µm/px)	Scrambled	PP2A	0	1	Kruskal-Wallis	Combined different repeats, Tukey-Kramer for multiple comparison correction

### Sheet: Figure S5
Figure	Feature	Microscope	Control	Oligo	P-Value	Sign. (alpha = 0.05)?	Test	Notes
Figure S5E	IP to MA (min)	Widefield (NikonXLight, 10x, 0.65µm/px)	Scrambled	LSD1-1	1.2458e-05	1	Kruskal-Willis	Selection based on Interphase Mean Intensity (range 40 - 46)
Figure S5E	IP to MA (min)	Widefield (NikonXLight, 10x, 0.65µm/px)	Scrambled	LSD1-2	6.14459e-10	1	Kruskal-Willis	Selection based on Interphase Mean Intensity (range 40 - 46)
Figure S5E	IP to MA (min)	Widefield (NikonXLight, 10x, 0.65µm/px)	Scrambled	PP2A	1.84837e-08	1	Kruskal-Willis	Selection based on Interphase Mean Intensity (range 40 - 46)
Figure S5F	Mean Angle Diff. (°)	Widefield (NikonXLight, 10x, 0.65µm/px)	Scrambled	LSD1-1	0.760027	0	Kruskal-Willis	Selection based on Interphase Mean Intensity (range 40 - 46)
Figure S5F	Mean Angle Diff. (°)	Widefield (NikonXLight, 10x, 0.65µm/px)	Scrambled	LSD1-2	0.265566	0	Kruskal-Willis	Selection based on Interphase Mean Intensity (range 40 - 46)
Figure S5F	Mean Angle Diff. (°)	Widefield (NikonXLight, 10x, 0.65µm/px)	Scrambled	PP2A	0.94335	0	Kruskal-Willis	Selection based on Interphase Mean Intensity (range 40 - 46)
