## Supplementary material for "LiveCellMiner: A New Tool to Analyze Mitotic Progression": Table S7

### Sheet: Sheet1
Functionality	Software
Object Detection	XPIWIT
Segmentation	Cellpose + LiveCellMiner
Tracking	LiveCellMiner
Project structure	SciXMiner
Graphical User Interface	SciXMiner + LiveCellMiner
Project processing and data import	LiveCellMiner
Project Fusion	LiveCellMiner
Automatic Synchronization	LiveCellMiner
Manual Synchronization GUI	LiveCellMiner
Data Selection	SciXMiner
Visualizations	LiveCellMiner + (SciXMiner)
Report Generation	LiveCellMiner
Dedicated Features	LiveCellMiner
Statistical Analysis	LiveCellMiner + (SciXMiner)
Newly Developed Software
LiveCellMiner	Moreno-Andrés, D., Bhattacharyya, A., Scheufen, A., & Stegmaier, J. (2021). LiveCellMiner: A New Tool to Analyze Mitotic Progression. bioRxiv.
Third Party Software
XPIWIT	Bartschat, A., Hübner, E., Reischl, M., Mikut, R., & Stegmaier, J. (2016). XPIWIT—an XML pipeline wrapper for the Insight Toolkit. Bioinformatics, 32(2), 315-317.
Cellpose	Stringer, C., Wang, T., Michaelos, M., & Pachitariu, M. (2021). Cellpose: a generalist algorithm for cellular segmentation. Nature methods, 18(1), 100-106.
SciXMiner	Mikut, R., Bartschat, A., Doneit, W., Ordiano, J. Á. G., Schott, B., Stegmaier, J., ... & Reischl, M. (2017). The MATLAB toolbox SciXMiner: User's manual and programmer's guide. arXiv preprint arXiv:1704.03298.
